# Exploring the mechanism and pattern of bone formation during RANKL inhibition in a mouse model of fibrous dysplasia

**DOI:** 10.1101/2025.08.26.672317

**Authors:** G Farinacci, I Coletta, B Palmisano, E Spica, C Tavanti, S Di Cristofano, S Donsante, M Serafini, T Borsello, MA Venneri, A Corsi, D Salerno, B Donati, A Ciarrocchi, D Raimondo, M Riminucci

## Abstract

Fibrous dysplasia (FD) of bone is a genetic fibro-osseous disorder with increased bone remodeling activity. Inhibition of RANKL modifies FD lesions by inducing the replacement of the fibrous tissue with bone. This effect was observed in FD murine models receiving anti-mouse RANKL antibodies or small molecule RANKL inhibitors and in FD patients treated with denosumab. However, in neither case the mechanism and pattern of deposition of the newly formed bone were clarified. We performed radiographic, morphological and molecular analyses on EF1α-Gsα^R201C^ (FD) mice receiving an anti-mouse RANKL antibody. We observed that RANKL inhibition caused a decrease in the expression of genes involved in osteogenesis, osteoclastogenesis, matrix remodeling and osteoblast-osteoclast cross-talk in affected skeletal segments. Nonetheless, intra-lesional bone surfaces were covered by a continuous layer of osteoid, indicating that bone formation was actively ongoing in the pathological tissue in spite of the treatment. Accordingly, all bone surfaces within FD lesions showed calcein labeling which was never detected in the fibrous tissue far from bone. These results indicate that in the absence of RANKL activity, bone formation in FD tissue does not occur diffusely or stochastically. In contrast, it is restricted to bone surfaces where osteoprogenitor cells are orderly recruited from the adjacent fibrosis, progressively converting it into bone. Clinically, this suggests that the volume of pre-treatment bone in FD lesions may be a determinant of the skeletal improvement that individual patients may achieve during the same denosumab treatment course. As a consequence, it may also be a determinant of the severity of the rebound effect that they can experience upon treatment discontinuation.
