## Supplemental Table 1 for "Exploring the mechanism and pattern of bone formation during RANKL inhibition in a mouse model of fibrous dysplasia"

### Sheet: Foglio1
Gene	Full name	Accession #	NS Probe ID	NS Probe Sequence	Function
Adam8	A disintegrin and metallopeptidase domain 8	NM_007403.2	NM_007403.2:2857	CAGTTCCTGTATCTACATCCCACTCGTGTATGAGACTTAGGAAAGGAAAAGACGTCGTTCTTGGGGTGTTGGGACAAGAAGTTGCCGTCATCTCCGGATT	Osteoclastogenesis
Adamts2	ADAM metallopeptidase with thrombospondin type 1 motif 2	NM_175643.3	NM_175643.3:2570	TGACATACAAATACATGATTCACGAGGACTCCCTCAATGTTGACGACAACAATGTCCTGGAAGATGATGCTGTGCGCCACGAGTGGGCCCTGAAGAAGTG	Matrix remodeling
Alpl	Alkaline phosphatase	NM_007431.3	NM_007431.3:206	TCTGGGCTCCAGCGAGGGACGAATCTCAGGGTACACCATGATCTCACCATTTTTAGTACTGGCCATCGGCACCTGCCTTACCAACTCTTTTGTGCCAGAG	Osteogenesis
Atf4	Activating transcription factor 4	NM_009716.2	NM_009716.2:812	CAAGGAGGATGCCTTTTCCGGGACAGATTGGATGTTGGAGAAAATGGATCTGAAAGAGTTTGACTTCGATGCTCTGTTTCGAATGGATGACCTGGAAACC	Osteogenesis
Axin2	Axin 2	NM_015732.4	NM_015732.4:1120	ACCGCGAGTGTGAGATCCACGGAAACAGCTGAAAACGGATTCAGGTCCTTCAAGAGAAGCGACCCAGTCAATCCTTATCACGTAGGTTCCGGCTATGTCT	Osteogenesis
Bglap	Bone gamma carboxyglutamate protein	NM_007541.2	NM_007541.2:251	GTGAGCTTAACCCTGCTTGTGACGAGCTATCAGACCAGTATGGCTTGAAGACCGCCTACAAACGCATCTATGGTATCACTATTTAGGACCTGTGCTGCCC	Osteogenesis
Bmp2	Bone morphogenetic protein 2	NM_007553.2	NM_007553.2:885	GAGGATTAGCAGGTCTTTGCACCAAGATGAACACAGCTGGTCACAGATAAGGCCATTGCTAGTGACTTTTGGACATGATGGAAAAGGACATCCGCTCCAC	Osteogenesis
Bmp6	Bone morphogenetic protein 6	NM_007556.2	NM_007556.2:1724	TCGTGAGAGCTTGTGGTTGCCATTAAGTTGAAGCTGGTGTGTGTGTGTGGGTGGGGGCATGGTTCTGCCTTGGATTCCTAACAACAACATCTGCCTTAAA	Osteogenesis
Bmp7	Bone morphogenetic protein 7	NM_007557.3	NM_007557.3:738	CCCGAGGGCGAAGCGGTGACCGCAGCCGAATTCAGGATCTATAAGGACTACATCCGGGAGCGATTTGACAACGAGACCTTCCAGATCACAGTCTATCAGG	Osteogenesis
C3 a	Complement component 3	NM_009778.2	NM_009778.2:285	AAGACTTCCTAAAGAGGCAAGTGCTGACCAGTGAGAAGACAGTGTTGACAGGAGCCAGTGGACATCTGAGAAGCGTCTCCATCAAGATTCCAGCCAGTAA	Osteoblast-osteoclast cross-talk
Cd44	CD44 antigen	NM_009851.2	NM_009851.2:3075	CATATTGCCTCTCCAGCAGTCCAATCCTTAGGCATTGCTTTCCAGCGGGGTGGGAGATCAGGTGTACTGGTTACATACTCTCTTTATAGACTCCCTTCTG	Osteoclastogenesis
Col1a1	Collagen, type I, alpha 1	NM_007742.3	NM_007742.3:215	CAATGGTGAGACGTGGAAACCCGAGGTATGCTTGATCTGTATCTGCCACAATGGCACGGCTGTGTGCGATGACGTGCAATGCAATGAAGAACTGGACTGT	Osteogenesis
Csf1	Macrophagy Colony stimulating factor 1	NM_001113530.1	NM_001113530.1:833	TCCAGCTGCTGGAGAAGATCAAGAACTTCTTTAATGAAACAAAGAATCTCCTTGAAAAGGACTGGAACATTTTTACCAAGAACTGCAACAACAGCTTTGC	Osteoclastogenesis
Cthrc1	Collagen triple helix repeat containing 1	NM_026778.2	NM_026778.2:448	CGGAGTGTACATTCACGAAGATGCGCTCCAACAGTGCTCTGCGAGTTCTGTTCAGTGGCTCGCTTCGGCTCAAATGCAGGAATGCATGCTGTCAGCGCTG	Osteoblast-osteoclast cross-talk
Ctnnb1	Catenin (cadherin associated protein), beta 1	NM_007614.2	NM_007614.2:2975	TTGGTCGAGGAGTAACAATACAAATGGATTTGGGGAGTGACTCACGCAGTGAAGAATGCACACGAATGGATCACAAGATGGCGTTATCAAACCCTAGCCT	Osteogenesis
Ctsk	Cathepsin K	NM_007802.3	NM_007802.3:0	AGCCACGCTTCCTATCCGAAAAGAGCCTAGCGAACAGATTCTCAACAGCAGGATGTGGGTGTTCAAGTTTCTGCTGCTACCCATGGTGAGCTTTGCTCTG	Matrix remodeling
Dmp1	Dentin matrix protein 1	NM_016779.2	NM_016779.2:1610	CTGTCAGGACGGCTACTAGCATTAGCTTGTCTAAGAAATGGCTCTCACAGGACGGAGTCTTGGGGGCTCCAGAGTAGAGAGTTCACTATAACTATAATTT	Osteogenesis
Efnb2	Ephrin B2	NM_010111.5	NM_010111.5:176	CAGGAGGGACTCTGTGTGGAAGTACTGTTGGGGACTTTTGATGGTTTTGTGCAGAACTGCGATCTCCAGATCGATAGTTTTAGAGCCTATCTACTGGAAT	Osteoblast-osteoclast cross-talk
Fabp4	Fatty acid binding protein 4	NM_024406.2	NM_024406.2:48	CCTCGAAGGTTTACAAAATGTGTGATGCCTTTGTGGGAACCTGGAAGCTTGTCTCCAGTGAAAACTTCGATGATTACATGAAAGAAGTGGGAGTGGGCTT	Adipogenesis
Fzd4	Frizzled class receptor 4	NM_008055.4	NM_008055.4:1336	CCATTGAAATGCACAGTTCTTATTTCCACATCGCAGCCTGGGCTATTCCCGCAGTGAAAACCATTGTCATCTTGATTATGAGACTAGTGGATGCCGATGA	Osteogenesis
Hdac8	Histone deacetylase 8	NM_027382.3	NM_027382.3:398	AGAAGGGATATTTGACTATGCAGCAGCTATAGGAGGAGGTACAATCACAGCTGCCCAGTGCCTGATTGACGGGAAGTGTAAAGTAGCCATCAACTGGTCT	Osteogenesis
Htra1	HtrA serine peptidase 1	NM_019564.3	NM_019564.3:1140	GATAAGATAAAAAAGTTCTTGACAGAGTCCCACGATCGACAGGCCAAAGGGAAAGCTGTCACCAAGAAGAAGTATATTGGGATCCGAATGATGTCGCTCA	Osteoclastogenesis
Ibsp	Integrin binding sialoprotein	NM_008318.3	NM_008318.3:176	AGAAAACGGGGTCTTTAAGTACCGGCCACGCTACTTTCTTTATAAGCATGCCTACTTTTATCCTCCTCTGAAACGGTTTCCAGTCCAGGGAGGCAGTGAC	Osteogenesis
Igf1	Insulin-like growth factor 1	NM_001111274.1	NM_001111274.1:418	GGGCTTTTACTTCAACAAGCCCACAGGCTATGGCTCCAGCATTCGGAGGGCACCTCAGACAGGCATTGTGGATGAGTGTTGCTTCCGGAGCTGTGATCTG	Osteogenesis
Igf1r	Insulin-like growth factor I receptor	NM_010513.2	NM_010513.2:3390	CGTATGAGAACTTCATGCATCTGATCATTGCTCTGCCGGTTGCCATCCTGCTGATCGTTGGGGGGCTGGTTATCATGCTGTATGTCTTCCATAGAAAGAG	Osteogenesis
Lgr4	Leucine-rich repeat-containing G protein-coupled receptor 4	NM_172671.2	NM_172671.2:718	TTCTAGAGGAGCTACAACTGGCTGGTAACGACCTTTCTTTTATCCACCCAAAAGCCTTGTCTGGGTTGAAAGAACTCAAAGTCCTAACCCTCCAGAACAA	Osteoclastogenesis
Lrp5	Low density lipoprotein receptor-related protein 5	NM_008513.3	NM_008513.3:1680	ATGCCAAAACTGATAAAATCGAGGTGATCAACATAGATGGGACAAAGCGGAAGACCCTGCTTGAGGACAAGCTCCCACATATTTTTGGGTTCACACTGCT	Osteogenesis
Lrp6	Low density lipoprotein receptor-related protein 6	NM_008514.3	NM_008514.3:3315	GCTACCAATGTCATTGATGTGACGAGATTAGATGGACGATCAGTTGGAGTGGTTCTAAAAGGCGAGCAAGACAGACCTCGAGCCATTGTGGTAAACCCCG	Osteogenesis
Mgp	Matrix Gla protein	NM_008597.3	NM_008597.3:454	GTATACAGACACGCATGTGTTGCTTGCTCCTTACATGATCTCCTAGCTGGCTGGCCCACTCCTTCCTTCTGCGGGTTGAAAGTAATGAAAGAACAGTATT	Osteogenesis
Mmp13	Matrix metallopeptidase 13	NM_008607.2	NM_008607.2:174	AATCATACTACCATCCTGCGACTCTTGCGGGAATCCTGAAGAAGTCTACAGTGACCTCCACAGTTGACAGGCTCCGAGAAATGCAATCTTTCTTTGGCTT	Matrix remodeling
Mmp2	Matrix metallopeptidase 2	NM_008610.2	NM_008610.2:2376	AGTTAACCAGCCTTCTCCTTCACCTGGTGACTTCAGATTTAAGAGGGTGGCTTCTTTTTGTGCCCAAAGAAAGGTGCTGACTGTACCCTCCCGGGTGCTG	Matrix remodeling, Bone mineralization
Mmp9	Matrix metallopeptidase 9	NM_013599.2	NM_013599.2:1570	CCTCTACAGAGTCTTTGAGTCCGGCAGACAATCCTTGCAATGTGGATGTTTTTGATGCTATTGCTGAGATCCAGGGCGCTCTGCATTTCTTCAAGGACGG	Matrix remodeling
Mtss1	Metastasis suppressor 1	NM_144800.1	NM_144800.1:2085	CAGAGCAGCAAGAATTCGACAAGTCCTCCACCATTCCAAGGAACAGTGACATCAGCCAGTCTTACAGGCGGATGTTCCAAGCCAAGCGTCCAGCCTCAAC	Other
Pdgfb	Platelet derived growth factor, B polypeptide	NM_011057.3	NM_011057.3:2325	AGCAAGGTTGTAATGGGATGTATATTGCACATGATGCACTGCGTGTGGAGACTGCTGTTCACACCCTAAATATGGCCAACTTGCCTATTATGACGTTCTG	Vascularization
Pdgfrb	Platelet derived growth factor receptor, beta polypeptide	NM_008809.1	NM_008809.1:1185	CTCAAGGACAACCGTACCTTGGGTGACTCCGGCGCTGGCGAGTTAGTTTTGTCTACTCGCAACATGTCTGAGACCCGGTACGTGTCAGAACTGATCCTGG	Vascularization
Phex	Phosphate regulating endopeptidase homolog	NM_011077.2	NM_011077.2:578	CGAGGCATTCGGATTGCACTGGCCCTGTTTATTGGTGGCACCCTGGTGTTGGGCACACTGCTCTTTCTAGTGAGTCAAGGTCTCCTAAGTTTCCAAGCTA	Osteogenesis
Pparg	Peroxisome proliferator activated receptor gamma	NM_011146.1	NM_011146.1:1060	ACCAAGTGACTCTGCTCAAGTATGGTGTCCATGAGATCATCTACACGATGCTGGCCTCCCTGATGAATAAAGATGGAGTCCTCATCTCAGAGGGCCAAGG	Adipogenesis
Rb1	RB transcriptional corepressor 1	NM_009029.2	NM_009029.2:2035	TCCATACTCAGAAGCCATTGAAATCTACCTCCCTTGCCCTGTTTTACAAAAAAGTGTACCGTCTAGCATATCTCCGACTAAATACACTCTGTGCACGCCT	Other
Runx2	Runt related transcription factor 2	NM_009820.5	NM_009820.5:1116	TCCTATGACCAGTCTTACCCCTCCTATCTGAGCCAGATGACATCCCCATCCATCCACTCCACCACGCCGCTGTCTTCCACACGGGGCACCGGGCTACCTG	Osteogenesis
Sema3b	Semaphorin 3B	NM_009153.2	NM_009153.2:860	CGCTGGCTCAATGAACCCAAGTTTGTCAAGGTCTTTTGGATCCCAGAGAGTGAGAACCCTGATGACGATAAAATCTATTTCTTCTTCCGCGAGTCCGCTG	Osteoblast-osteoclast cross-talk
Sema4d	Semaphorin 4D	NM_013660.4	NM_013660.4:1138	CATCCCGTGGCTGAACGAGCCTAGCTTCGTCTTTGCTGACGTGATCCAGAAAAGCCCAGATGGTCCGGAGGGTGAAGATGACAAGGTCTACTTCTTTTTT	Osteoblast-osteoclast cross-talk
Sema6d	Semaphorin 6D	NM_172537.3	NM_172537.3:4001	TTGCCACATGTAGCTACTACAGCAAGGCTTCTGTGTACTTGCCGGAAACGAAGGGAGGTCCTGCTCACTCCATTTCTTTCGTTTGAAGCAGAAGGGATGT	Osteoclastogenesis
Sema7a	Semaphorin 7A	NM_011352.2	NM_011352.2:535	GAGAACTCCCTGGTTCTGTTTGAAGGAGATGAAGTGTACTCTACCATCCGGAAGCAGGAATACAACGGGAAGATCCCTCGGTTTCGACGCATTCGGGGCG	Osteoblast-osteoclast cross-talk
Sp7	Transcription factor Sp7 (Osterix)	NM_130458.3	NM_130458.3:1793	AACCAGAGTTAAGGAGATTGGTGTTAGTAACCTGGCCGGGAGCAGAGTGCCAAGAAGGGGGAAGTCCAATGGGGATCTGATCCCAAAGATGGGGTGACCC	Osteogenesis
Sphk1	Sphingosine kinase 1	NM_011451.3	NM_011451.3:562	TGCACACTGCTTCTGGGCTGCGGCTCTATTCTGTGCTCAGTCTGTCCTGGGGCTTTGTTGCTGACGTGGACCTCGAGAGTGAGAAGTACAGGCGCTTGGG	Osteoblast-osteoclast cross-talk
Tgfb1	Transforming growth factor, beta 1	NM_011577.1	NM_011577.1:1470	GGAGTTGTACGGCAGTGGCTGAACCAAGGAGACGGAATACAGGGCTTTCGATTCAGCGCTCACTGCTCTTGTGACAGCAAAGATAACAAACTCCACGTGG	Osteogenesis
Tln1	Talin 1	NM_011602.5	NM_011602.5:798	CTCCAAGACCGTCACAGACATGCTCATGACCATTTGTGCCCGAATTGGTATCACCAACCATGATGAGTATTCACTGGTTCGAGAGCTGATGGAAGAAAAG	Osteoclastogenesis
Tnfsf11	Tumor necrosis factor (ligand) superfamily, member 11 (Rankl)	NM_011613.3	NM_011613.3:615	CCAGCGAGGCAAGCCTGAGGCCCAGCCATTTGCACACCTCACCATCAATGCTGCCAGCATCCCATCGGGTTCCCATAAAGTCACTCTGTCCTCTTGGTAC	Osteoclastogenesis
Trp53	Transformation related protein 53	NM_011640.3	NM_011640.3:1202	ATGCCCATGCTACAGAGGAGTCTGGAGACAGCAGGGCTCACTCCAGCTACCTGAAGACCAAGAAGGGCCAGTCTACTTCCCGCCATAAAAAAACAATGGT	Other
Vdr	Vitamin D (1,25-dihydroxyvitamin D3) receptor	NM_009504.4	NM_009504.4:3060	CCTGAGATCAATCACATTTAACATCAGAAGAACCCTTAGTGTCCACCTGGCCCTATGTTTCCCAGAATTCAAGCGGAAAACATCTGAGAATGGCTTTCCC	Bone mineralization
Vegfa a	Vascular endothelial growth factor A (Vegfa), transcript variant 3	NM_001025257.3	NM_001025257.3:1383	CCTACAGCACAGCAGATGTGAATGCAGACCAAAGAAAGACAGAACAAAGCCAGAAAAATGTGACAAGCCAAGGCGGTGAGCCAGGCTGCAGGAAGGAGCC	Vascularization
Vegfa b	Vascular endothelial growth factor A (Vegfa), transcript variant 1	NM_001025250.3	NM_001025250.3:3015	TCTCTCTCTCCCAGATCGGTGACAGTCACTAGCTTGTCCTGAGAAGATATTTAATTTTGCTAACACTCAGCTCTGCCCTCCCTTGTCCCCACCACACATT	Vascularization
Wnt10b	Wingless-related MMTV integration site 10b	NM_011718.1	NM_011718.1:1750	AGCGTCTTCTCTACCTACAGCTCCCTCGGGCTCAGGTTCCTACTTCCTTTGGATAGGGAGTCTATCTTTTGGCCACTCCTCTTCCTCGAAGGATAATAGC	Osteoblast-osteoclast cross-talk
Wnt5a	Wingless-related MMTV integration site 5A	NM_009524.2	NM_009524.2:3020	TGGAGGTACGGTAACTTGATGTGTTTTGATGATATCTCTTGGCCCAGGGAGTCCACAGAGGTGTTGCAGCTGTTTGGTTGTTATCCTCCTGCGTTTAGAC	Osteoblast-osteoclast cross-talk
